# Linear Mixed Model of Virus Disinfection by Chlorine to Harmonize Data Collected Across Broad Environmental Conditions

**DOI:** 10.1101/2023.09.12.557160

**Authors:** Mira Chaplin, James Henderson, Kaming Leung, Aleksandra Szczuka, Brianna Hansen, Nicole C. Rockey, Krista Wigginton

## Abstract

Despite the critical importance of virus disinfection by chlorine, we lack a fundamental understanding of the relative susceptibility of different viruses to chlorine and robust quantitative relationships between virus disinfection rate constants and environmental parameters. We conducted a rapid systematic review of virus inactivation by free chlorine and used the resulting data set to develop a linear mixed model that estimates chlorine inactivation rate constants for viruses based on experimental conditions. Over 550 data points were collected in our systematic review, representing 82 viruses over a broad range of environmental conditions. The harmonized inactivation rate constants under reference conditions (pH = 7.53, T = 20 °C, [Cl^-^] < 50 mM) spanned 4 orders of magnitude, ranging from 0.0196 to 1150 L mg^-1^ min^-1^ and uncovered important trends between viruses. Whereas common surrogate bacteriophage MS2 does not serve as a conservative chlorine disinfection surrogate for many human viruses, CVB5 was one of the most resistant viruses in the dataset. The model quantifies the role of pH, temperature, and chloride levels across viruses, and an online tool allows users to predict rate constants for viruses and conditions of interest. Results from the model highlighted potential shortcomings in current USEPA disinfection guidelines.

**Synopsis:** Viruses must be adequately removed by disinfection processes to protect public health. We review data on virus inactivation of chlorine to determine what concentrations of chlorine are required to remove viruses and whether current regulations are adequately protective.
