## Supporting Information 11 for "Linear Mixed Model of Virus Disinfection by Chlorine to Harmonize Data Collected Across Broad Environmental Conditions"

### Sheet: Sheet 1 - C__Users_mirac_Deskto
Virus Name	Baltimore Class	Number of Data Points	Inactivation Rate Constants (L/mg*min)	Lower Bound of 95% CI	Upper Bound of 95% CI
ihnv	-ssRNA	2	0.510274	0.0547703	4.75404
cv b5 l070215	+ssRNA	1	0.547651	0.117382	2.55509
cv b1 l071715	+ssRNA	1	0.95839	0.205419	4.47141
h1n1 pr	-ssRNA	1	0.993862	0.0885293	11.1574
cv b5 faulkner	+ssRNA	36	1.28001	0.847022	1.93434
rrv g3p[3]	dsRNA	1	1.46778	0.130314	16.5321
cv b5 l070915	+ssRNA	1	1.91678	0.410837	8.94283
cv b5 l061815	+ssRNA	1	2.12215	0.454855	9.90099
cv b5 m063015	+ssRNA	1	2.19061	0.469528	10.2204
pv 1 mk 500	+ssRNA	8	2.29299	1.10374	4.76365
pv 1 487	+ssRNA	1	2.31476	0.550335	9.73606
cv b5 l030315	+ssRNA	1	2.32752	0.498874	10.8591
pv 2 lansing	+ssRNA	2	2.46352	0.837417	7.24721
cv a5 swartz	+ssRNA	1	2.53115	0.615185	10.4143
ipnv	dsRNA	3	2.67342	0.306507	23.3182
echo 12 travis	+ssRNA	3	2.99349	1.20948	7.4089
kilham rat virus	ssDNA	1	3.24379	0.553295	19.0172
cv b5 l060815	+ssRNA	1	3.35436	0.718965	15.6499
cv b3 nancy	+ssRNA	7	3.37241	1.60412	7.08998
cv b5	+ssRNA	12	3.53686	1.24305	10.0635
echo 11 gregory	+ssRNA	7	3.55642	1.84491	6.85568
pv 3 saukett	+ssRNA	6	3.78161	1.79242	7.97838
cv b1 conn-5	+ssRNA	7	3.78208	1.87827	7.61561
echo 1 farouk	+ssRNA	29	3.89898	2.45229	6.19911
cv b4 t051217	+ssRNA	1	3.90202	0.836347	18.205
parvovirus h-1	ssDNA	14	3.9165	1.38476	11.077
echo 6 d'amori	+ssRNA	1	3.97598	0.918227	17.2163
cv a9	+ssRNA	2	4.15138	1.32966	12.9612
cv b5 ea 80	+ssRNA	8	4.43256	2.11773	9.27768
cv b4 m063015	+ssRNA	1	4.51812	0.968402	21.0795
cv b4 jvb	+ssRNA	2	4.53352	1.57159	13.0777
echo 5 noyce	+ssRNA	3	4.82018	1.91302	12.1453
hrv ito p13	dsRNA	4	5.08522	2.01671	12.8225
pv 2 sabin	+ssRNA	6	5.3751	2.70523	10.6799
cv b1 49683	+ssRNA	5	5.69706	2.52904	12.8335
echo 9 vispo	+ssRNA	1	5.9783	1.453	24.5975
pv 1 brunhilde	+ssRNA	7	6.16883	0.758667	50.1597
echo 29 jv-10	+ssRNA	1	6.1713	1.49991	25.3916
pv 3 sabin	+ssRNA	2	6.33779	2.24007	17.9314
pv 1 mahoney	+ssRNA	86	6.5746	4.0454	10.6851
cv a9 pb bozek	+ssRNA	4	6.87387	3.01024	15.6965
pv 2 mef-1	+ssRNA	8	7.04316	3.4739	14.2797
hep a hm175	+ssRNA	11	7.47877	3.98107	14.0495
cv a24	+ssRNA	1	7.55382	1.7445	32.7085
pv 2	+ssRNA	3	7.6255	0.868387	66.9612
echo 7 wallace	+ssRNA	1	7.95197	1.83645	34.4325
hadv 12 huie	dsDNA	1	9.81999	2.38257	40.4741
hadv 7a	dsDNA	1	9.81999	2.38257	40.4741
hadv 3 g.b.	dsDNA	2	11.0852	3.88884	31.5983
fr	+ssRNA	1	11.3716	1.97078	65.6157
ga	+ssRNA	1	11.4054	1.97663	65.8105
pv 1 sabin	+ssRNA	26	11.7404	7.47911	18.4297
ms2	+ssRNA	46	11.9132	7.75837	18.2929
hrv wa	dsRNA	14	12.376	5.2443	29.2059
reo 1 lang	dsRNA	4	14.0504	6.09812	32.3731
reo 2 jones	dsRNA	1	14.6552	3.55462	60.4212
hep a mbb	+ssRNA	3	15.0775	5.73854	39.6149
cv b2	+ssRNA	1	16.846	2.59122	109.52
qbeta	+ssRNA	16	17.1416	2.18407	134.535
simian rotavirus sa11	dsRNA	13	18.0543	8.34339	39.0676
phi x-174	ssDNA	5	18.9828	6.60417	54.5633
reo 3 abney	dsRNA	1	20.5904	4.9942	84.8911
h5n1 hk	-ssRNA	2	25.0933	2.68597	234.43
h5n1 mongolia	-ssRNA	2	27.2147	2.91305	254.249
b40-8	dsDNA	2	27.3925	8.88021	84.4968
cv a9 griggs	+ssRNA	2	30.7892	10.4661	90.5761
simian virus 40	dsDNA	1	32.7951	6.87015	156.55
hadv 5	dsDNA	6	34.7456	16.0091	75.4108
t2	dsDNA	1	37.2569	7.42142	187.037
entero 70	+ssRNA	1	42.2062	9.74724	182.756
mnv s7-pp3	+ssRNA	1	42.4699	7.34012	245.731
f2	+ssRNA	8	43.4241	19.9408	94.5623
hep e sar55	+ssRNA	2	48.019	13.6346	169.115
hadv 2	dsDNA	46	65.481	39.7931	107.752
hadv 40 dugan	dsDNA	4	79.889	20.8734	305.761
fcv f9	+ssRNA	4	82.7986	21.9111	312.883
phi 6	dsRNA	2	84.6811	15.2637	469.8
prd1	dsDNA	5	85.1309	34.8727	207.821
hadv 41 tak	dsDNA	3	96.9762	34.5725	272.019
mnv 1	+ssRNA	14	113.851	66.5246	194.847
t5	dsDNA	2	477.785	136.348	1674.23
pr772	dsDNA	14	553.648	67.9691	4509.79
